# Adaptive laboratory evolution restores solvent tolerance in plasmid-cured *Pseudomonas putida* S12; a molecular analysis

**DOI:** 10.1101/2020.08.01.232264

**Authors:** Hadiastri Kusumawardhani, Benjamin Furtwängler, Matthijs Blommestijn, Adelė Kaltenytė, Jaap van der Poel, Jevan Kolk, Rohola Hosseini, Johannes H. de Winde

## Abstract

*Pseudomonas putida* S12 is intrinsically solvent-tolerant and constitutes a promising platform for biobased production of aromatic compounds and biopolymers. The genome of *P. putida* S12 consists of a 5.8 Mbp chromosome, and a 580 kbp megaplasmid pTTS12 that carries several gene clusters involved in solvent tolerance. Removal of pTTS12 caused a significant reduction in solvent tolerance. In this study, we succeeded in restoring solvent tolerance in plasmid-cured *P. putida* S12 using adaptive laboratory evolution (ALE), underscoring the innate solvent-tolerance of this strain.

Whole genome sequencing revealed several single nucleotide polymorphisms (SNPs) and a mobile element insertion, enabling ALE-derived strains to survive and sustain growth in the presence of a high toluene concentration (10% v/v). Mutations were identified in an RND efflux pump regulator *arpR*, resulting in constitutive upregulation of the multifunctional efflux pump ArpABC. SNPs were also found in the intergenic region and subunits of ATP synthase, RNA polymerase subunit β’, global two-component regulatory system (GacA/GacS) and a putative AraC-family transcriptional regulator Afr. RNA-seq analysis further revealed a constitutive down-regulation of energy consuming activities in ALE-derived strains, including flagellar assembly, F0F1 ATP synthase, and membrane transport proteins. Out results indicate that constitutive expression of an alternative solvent extrusion pump in combination with high metabolic flexibility ensures restoration of solvent-tolerance in *P. putida* S12 lacking its megaplasmid.
